# A novel widespread MITE element in the repeat-rich genome of the *Cardinium* endosymbiont of the spider *Oedothorax gibbosus*

**DOI:** 10.1101/2022.06.21.494476

**Authors:** Tamara Halter, Frederik Hendrickx, Matthias Horn, Alejandro Manzano-Marín

## Abstract

Free-living bacteria have evolved multiple times to become host-restricted endosymbionts. The transition from a free-living to a host-restricted lifestyle comes with a number of different genomic changes, including a massive loss of genes. In host-restricted endosymbionts, gene inactivation and genome reduction is facilitated by mobile genetic elements, mainly insertion sequences (ISs). ISs are small autonomous mobile elements, and one of, if not the most, abundant transposable elements in bacteria. Proliferation of ISs is common in some facultative endosymbionts, and is likely driven by the transmission bottlenecks, which increase the level of genetic drift. In the current study we present a manually curated genome annotation for a *Cardinium* endosymbiont of the dwarf spider *Oedothorax gibbosus. Cardinium* species are host-restricted endosymbionts that, similarly to *Wolbachia* spp., include strains capable of manipulating host reproduction. Through the focus on mobile elements, the annotation revealed a rampant spread of ISs, extending earlier observations in other *Cardinium* genomes. We found that a large proportion of IS elements are actually pseudogenised, with many displaying evidence of recent inactivation. Most notably, we describe the lineage-specific emergence and spread of a novel IS-derived **M**iniature **I**nverted repeat **T**ransposable **E**lement (MITE), likely being actively maintained by intact copies of its parental IS982-family element. This work highlights the relevance of manual curation of these repeat-rich endosymbiont genomes for the discovery of novel MITEs, as well as the possible role these understudied elements might play in genome streamlining.
