## supplementary table S1 for "A novel widespread MITE element in the repeat-rich genome of the *Cardinium* endosymbiont of the spider *Oedothorax gibbosus*"

### Sheet: table_S1
	cOegib	Dfar1	cEper1	cBtQ1	cHgTN10	cCpun
Cardinium clade	A	A	A	A	B	C
genome size	1.14 Mbp	1.48 Mbp	0.95 Mbp	1.06 Mbp	1.19 Mbp	1.14 Mbp
G+C content	0.3671	0.3729	0.3663	0.3593	0.3815	0.337
CDSs	670	1210*	904*	899	974*	918*
rRNAs	3	3	3	3	4	3
tRNAs	35	35	37	35	37	37
ncRNAs	6	1*	1*	8*	2	0*
pseudogenes	316	153*	2*	160	NA	NA
Mobile elements	515	69*	85*	201	NA	NA
Table S1. Genomic characteristics of selected Cardinium strains. Each column bears the strain name. An asterisk next to a number means that no manual curation of those features was conducted. NA signifies that those features were not detected by automatic annotation. G+C content was calculated on the chromosome for each organism.
